# Recombinant Laccase Production Causes Alterations of the *S. cerevisiae* Proteome that are Dependent on the Strain Origins

**DOI:** 10.64898/2025.12.22.696128

**Authors:** Ryan Wei Kwan Wong, Sahil Chandhok, Elizabeth Hui, Thibault Mayor

## Abstract

*Saccharomyces cerevisiae* yeast is a widely used recombinant protein production host. Recombinant protein expression requires adaptation of the host cell proteome to accommodate recombinant expression. However, this adaptation has not been well characterized. A better understanding of the adaptation to recombinant protein expression may inform us of pathways important to the process of expression. The proteome of a laboratory yeast was measured each of the 4 days of recombinant laccase expression to determine the adaptations of the proteome. Whereas a sizeable portion of the proteome had altered levels in response to nutrient depletion in batch growth, a smaller portion of the changes was specific to the laccase expression. By comparing yeast strains of different origins and laccase production capacities, we found that each strain tends to display a distinct response to heterologous expression, regardless of the origin of the laccase. For example, the chaperones Hsp26 and Kar2 were specifically elevated in a whey-derived strain upon laccase expression. Nonetheless, the higher capacity to produce active recombinant laccase in some strains appears to be more strongly associated with small groups of proteins that are constitutively expressed at different levels. These results indicate that strains of different origins each provide a unique cellular milieu that, in some cases, is more favorable for the expression of a given recombinant protein. This study provides potential new targets for strain engineering to improve the yield of select recombinant proteins and provides the first insights into the dynamics of the yeast proteome during recombinant laccase expression.

**Key Points:**

- Proteomes of *S. cerevisiae* strains during recombinant laccase expression determined
- Changes to ribosomal & metabolic protein levels occur during recombinant expression
- Unique cellular milieu, rather than proteome shifts, is linked to higher yields
