## Supplemental File 1 - Yeast and Plasmids Used for "Recombinant Laccase Production Causes Alterations of the *S. cerevisiae* Proteome that are Dependent on the Strain Origins"

### Sheet: Yeast
YTM	Name	Genotype	Description	Source
408	BY4741	MAT a, his3∆1, leu2∆0, met15∆0, ura3∆0	Laboratory strain	Dr. Phil Hieter
2357	CLIB549	euploid	Dairy, cheese (camembert), Normandy, France	Dr. Joseph Schacherer; Peter, J. et. al. (2018)
2358	CLIB631	aneuploid; +1 copy chromosome 10	Dairy, cheese (camembert), Normandy, France	Dr. Joseph Schacherer; Peter, J. et. al. (2018)
2359	CLIB649	euploid	Dairy, whey, Alpes, France	Dr. Joseph Schacherer; Peter, J. et. al. (2018)

### Sheet: Plasmids
BPM	Name	Resistance	Backbone	Comments
1743	pRW111	Bacteria: Amp, Yeast: G418	pRS416	modified pRS416 with kanMX6 module instead of URA3, Generated in Wong, R.W.K. et. al. (2025) Microbial Cell Factories
1747	pRW111-ttLCC1	Bacteria: Amp, Yeast: G418	pRS416	modified pRS416 with codon optimized ttLCC1 with a N-terminal native secretion signal and kanMX6 module instead of URA3, Generated in Wong, R.W.K. et. al. (2025) Microbial Cell Factories
1752	pRW111-mtLCC1	Bacteria: Amp, Yeast: G418	pRS416	modified pRS416 with codon optimized mtLCC1 with a N-terminal native secretion signal, Generated in Wong, R.W.K. et. al. (2025) Microbial Cell Factories
